# Adenovirus type 34 and HVR1-deleted Adenovirus type 5 do not bind to PF4: clearing the path towards vectors without thrombosis risk

**DOI:** 10.1101/2022.11.07.515483

**Authors:** Erwan Sallard, Daniel Pembaur, Katrin Schröer, Sebastian Schellhorn, Georgia Koukou, Natascha Schmidt, Wenli Zhang, Florian Kreppel, Anja Ehrhardt

## Abstract

The adenoviral vector based AstraZeneca and Janssen COVID vaccines have been associated with rare cases of thrombosis, a condition which depends on adenovirus binding to the blood protein Platelet Factor 4 (PF4).

In order to identify adenoviruses with low or absent affinity for PF4, we screened dozens of types from various adenovirus species, and Adenovirus type 5 (Ad5) derived vectors carrying genetic or chemical modifications of different hexon hyper-variable regions (HVR). For this purpose, we established an armamentarium of techniques including ELISA-qPCR and Aggregate Pull-Down (APD), which enabled fast and sensitive assessments of virus-protein interactions.

Unlike most tested serotypes, Ad34 did not bind to PF4. Likewise, the deletion or shielding of the HVR1 loop of Ad5 seemingly ablated its PF4 binding. Therefore, we showed that PF4 binds to adenovirus hexon through interactions dependent on HVR1, and identified vectors that may avoid or decrease the risk of thrombosis and represent safer candidates for vaccine or gene therapy vector development.
