## Supplementary Table 1 for "Adenovirus type 34 and HVR1-deleted Adenovirus type 5 do not bind to PF4: clearing the path towards vectors without thrombosis risk"

### Sheet: Feuille1
name	sequence	target
GLN-for	accaagcgaaacatcgcatcgag	vectors of the GLN library
GLN-rev	gcgataccgtaaagcacgaggaag	vectors of the GLN library
CMV-for	tacatcaatgggcgtggata	AstraZeneca-equivalent vector, Janssen-equivalent vector, ChAdOx1-GFP
CMV-rev	ggcggagttgttacgacatt	AstraZeneca-equivalent vector, Janssen-equivalent vector, ChAdOx1-GFP
Fiber-for	accggtttccgtgtcatatgg	Ad5 hexon mutants, Ad5-ΔE1, Ad5-ΔCAR
Fiber-rev	ggtattgcagcttcctcctgg	Ad5 hexon mutants, Ad5-ΔE1, Ad5-ΔCAR
PLAT-for	agggctggagagaaaacctc	plasminogen activator, a house-keeping cellular gene, for cell gDNA titration
PLAT-rev	ttccttcactggctcagctt	plasminogen activator, a house-keeping cellular gene, for cell gDNA titration
